# Exploring the microbial diversity in oil-contaminated mangrove sediments using 16S rRNA metagenomics

**DOI:** 10.1101/735290

**Authors:** Mahdi Ghanbari, Mansooreh Jami, Mohsen Shahriari Moghadam, Konrad J. Domig

## Abstract

With an area of 390 hectares, the mangrove forests of Nayband Bay are the widest mangrove communities above 27 degrees latitude in the Persian Gulf. They are the last dense, extensive structures of these ecosystems found in the north-west Indian Ocean. Growing industrial activities near the Nayband Bay and the consequent marine pollution has resulted in damage and threatened different marine habitats in recent years. To date, a comprehensive description of the microbial life in the mangrove ecosystem that has been exposed to oil contamination is lacking. This information could significantly contribute to a better overview of the function and resilience of the ecosystem. This work represents a first effort to better understand the Nayband Bay mangrove microbiology by applying 16S rRNA metagenomics. A total of 65,408 readings from the V3–V4 16S rRNA gene regions were obtained from 24 sediment samples, each measuring 440 bp. Most sequences belonged to members of the Proteobacteria phylum (mainly γ-Proteobacteria); however, members of the Bacteroidetes phylum (mainly Flavobacteriia) were also well represented in the samples. We discovered that the community of this ecosystem strongly exhibit typical structures of oil-contaminated marine environments. This is likely due to the growing industrial activity in the area and its consequent marine polluting effects. The use of practicable and applicable bioremediation protocols for habitat restoration in this valuable area is needed.
