## Supplementary material for "Exploring the microbial diversity in oil-contaminated mangrove sediments using 16S rRNA metagenomics": Supplemantary File 1

### Sheet: Sheet1
						Supporting Information-Tables
								Contents
						Table S1. Information on the realtive abundance of different bacterila phyla found in the soil samples.
						Table S2. Information on the realtive abundance of different bacterila classes found in the soil samples.
						Table S3. Information on the realtive abundance of different bacterila orders found in the soil samples.
						Table S4. Information on the realtive abundance of different bacterila families found in the soil samples.
						Table S5. Information on the realtive abundance of different bacterila genera found in the soil samples.

### Sheet: Phyla
# Constructed from biom file
#OTU ID	man_soil
k__Bacteria	p__Bacteroidetes	0.303572
k__Bacteria	p__Firmicutes	0.00371803
k__Bacteria	p__Proteobacteria	0.69271

### Sheet: Class
# Constructed from biom file
#OTU ID	man_soil
k__Bacteria	p__Bacteroidetes	c__Bacteroidia	0.00261267
k__Bacteria	p__Bacteroidetes	c__Flavobacteriia	0.30096
k__Bacteria	p__Firmicutes	c__Bacilli	0.00371803
k__Bacteria	p__Proteobacteria	c__Gammaproteobacteria	0.69271

### Sheet: Order
# Constructed from biom file
#OTU ID	man_soil
k__Bacteria	p__Bacteroidetes	c__Bacteroidia	o__Bacteroidales	0.00261267
k__Bacteria	p__Bacteroidetes	c__Flavobacteriia	o__Flavobacteriales	0.30096
k__Bacteria	p__Firmicutes	c__Bacilli	o__Lactobacillales	0.00371803
k__Bacteria	p__Proteobacteria	c__Gammaproteobacteria	o__Alteromonadales	0.411194
k__Bacteria	p__Proteobacteria	c__Gammaproteobacteria	o__Oceanospirillales	0.057529
k__Bacteria	p__Proteobacteria	c__Gammaproteobacteria	o__PYR10d3	0.223986

### Sheet: Family
# Constructed from biom file
#OTU ID	man_soil
k__Bacteria	p__Bacteroidetes	c__Bacteroidia	o__Bacteroidales	f__S24-7	0.00261267
k__Bacteria	p__Bacteroidetes	c__Flavobacteriia	o__Flavobacteriales	f__Flavobacteriaceae	0.30096
k__Bacteria	p__Firmicutes	c__Bacilli	o__Lactobacillales	f__Lactobacillaceae	0.00371803
k__Bacteria	p__Proteobacteria	c__Gammaproteobacteria	o__Alteromonadales	f__Alteromonadaceae	0.316083
k__Bacteria	p__Proteobacteria	c__Gammaproteobacteria	o__Alteromonadales	f__Idiomarinaceae	0.0909411
k__Bacteria	p__Proteobacteria	c__Gammaproteobacteria	o__Alteromonadales	f__OM60	0.00417023
k__Bacteria	p__Proteobacteria	c__Gammaproteobacteria	o__Oceanospirillales	f__Alcanivoracaceae	0.047832
k__Bacteria	p__Proteobacteria	c__Gammaproteobacteria	o__Oceanospirillales	f__Halomonadaceae	0.00969703
k__Bacteria	p__Proteobacteria	c__Gammaproteobacteria	o__PYR10d3	f__	0.223986

### Sheet: Genus
# Constructed from biom file
#OTU ID	man_soil
k__Bacteria	p__Bacteroidetes	c__Bacteroidia	o__Bacteroidales	f__S24-7	g__	0.00261267
k__Bacteria	p__Bacteroidetes	c__Flavobacteriia	o__Flavobacteriales	f__Flavobacteriaceae	Other	0.176607
k__Bacteria	p__Bacteroidetes	c__Flavobacteriia	o__Flavobacteriales	f__Flavobacteriaceae	g__Muricauda	0.124353
k__Bacteria	p__Firmicutes	c__Bacilli	o__Lactobacillales	f__Lactobacillaceae	g__Lactobacillus	0.00346681
k__Bacteria	p__Firmicutes	c__Bacilli	o__Lactobacillales	f__Lactobacillaceae	g__Pediococcus	0.000251218
k__Bacteria	p__Proteobacteria	c__Gammaproteobacteria	o__Alteromonadales	f__Alteromonadaceae	g__Marinobacter	0.314726
k__Bacteria	p__Proteobacteria	c__Gammaproteobacteria	o__Alteromonadales	f__Alteromonadaceae	g__ZD0117	0.00135658
k__Bacteria	p__Proteobacteria	c__Gammaproteobacteria	o__Alteromonadales	f__Idiomarinaceae	g__Idiomarina	0.0909411
k__Bacteria	p__Proteobacteria	c__Gammaproteobacteria	o__Alteromonadales	f__OM60	Other	0.00417023
k__Bacteria	p__Proteobacteria	c__Gammaproteobacteria	o__Oceanospirillales	f__Alcanivoracaceae	g__Alcanivorax	0.047832
k__Bacteria	p__Proteobacteria	c__Gammaproteobacteria	o__Oceanospirillales	f__Halomonadaceae	g__Halomonas	0.00969703
k__Bacteria	p__Proteobacteria	c__Gammaproteobacteria	o__PYR10d3	f__	g__	0.223986
